# Genomic Footprints of Bottlenecks, Isolation, and Inbreeding: A Case Study of Two Vulture Cohorts in India

**DOI:** 10.64898/2026.04.30.721611

**Authors:** Manas Shukla, Dau Lal Bohra, Babu Rao, Laxmi Narayan, Shashi Kiran, Vivek Thakur

**Author notes:** **Author emails** Manas Shukla Dr Shashi Kiran Dr Daulal Bohra Dr Babu Rao Dr Laxmi Narayan. **indicates Corresponding author:** Dr Vivek Thakur.

## Abstract

Genomic erosion as a manifestation of small effective population size (N_e_) and consanguinity subverts long-term perpetuation of threatened species by compromising their adaptive potential; however, the integration of genomics remains limited in applied conservation efforts to guide priorities. This study combines non-invasive sampling, double-digest Restriction site-associated DNA sequencing (ddRAD), and population-genomic analyses to assess genetic health in two vulture assemblages-mixed wild enclosure and captive breeding cohorts. Both the geographical locations exhibit signs of populations in distress: low genetic diversity and abundant intermediate-length ‘runs of homozygosity’ (RoH), consistent with long-term reduced N_e_ plus recent demographic isolation. Our demographic model runs favoured ancient migration (AM) topology characterised by an ephemeral window of gene flow, taken over by a prolonged population separation period. The mutation quantification results from approximately 59,000 outgroup-polarised SNPs reveal higher additive burden and more homozygous-derived sites in BKN. However, this was later traced to low-impact and non-coding variants rather than a surge in the loss-of-function (LoF) alleles. The data support a genomic profile that carries an elevated risk from polygenic/aggregate deleterious burden in BKN despite a scarcity of high-impact mutations. By highlighting the disconnect between genetic resilience and demographic recovery, our results accentuate the need to incorporate genomics-informed inbreeding and monitoring programs, while also focusing on reducing anthropogenic mortality with genetic augmentation.
