## Supplemental Table S12 for "Genomic Footprints of Bottlenecks, Isolation, and Inbreeding: A Case Study of Two Vulture Cohorts in India"

Table S12: Demographic model-runs and parameter estimates.	Unnamed: 1	Unnamed: 2	Unnamed: 3	Unnamed: 4	Unnamed: 5	Unnamed: 6	Unnamed: 7	Unnamed: 8	Unnamed: 9	Unnamed: 10	Unnamed: 11	Unnamed: 12	Unnamed: 13	Unnamed: 14	Unnamed: 15	Unnamed: 16
model	param_names	theta	loglikelihood (ll)	per_site_ll	AIC	total_sites	T	Tam	Tanc	Tsc	Tsec	m12	m21	nu1	nu2	s
SI	s,nu1,nu2,T	256925.04297109	-264649.370606534	-0.412033253266823	529306.741213067	642301	0.596385047366596							0.0961532810205579	0.0648772377182555	0.472540533275735
IM	s,nu1,nu2,T,m12,m21	110341.432349756	-261782.163833452	-0.513749654271698	523576.327666904	509552	2.72748407817878					0.00198238166375596	1.01617440591503e-07	0.203632613649937	0.173260532410953	0.996428224857604
SC	s,nu1,nu2,Tsc,Tsec,m12,m21	5707.69978839589	-263048.141373627	-0.409540295552439	526110.282747255	642301				23.4947133153811	47.6494766990233	7.94856471182429e-05	0.000114919040711583	4.45239084109235	2.8461608793947	0.5
AM	s,nu1,nu2,Tanc,Tam,m12,m21	353774.211698654	-240606.199677326	-0.472191650071682	481226.399354651	509552		0.31914662960038	0.00616045554722755			496.80198040484	4.07184376657433e-09	0.064862606505165	0.0471054340151095	0.493519346971687
