## Supplemental Table S13 for "Genomic Footprints of Bottlenecks, Isolation, and Inbreeding: A Case Study of Two Vulture Cohorts in India"

Table S13: Bootstrap summary for demographic model-runs.	Unnamed: 1	Unnamed: 2	Unnamed: 3	Unnamed: 4	Unnamed: 5	Unnamed: 6
model	param	mean	median	std	ci2.5	ci97.5
SI	s	0.4725405	0.4725405	1.110223e-16	0.4725405	0.4725405
SI	nu1	0.09597303	0.09598779	0.0006794058	0.09451658	0.09757542
SI	nu2	0.06477465	0.06479848	0.0004232004	0.06396841	0.06538822
SI	T	0.5948439	0.5955296	0.007158102	0.5788207	0.6095018
IM	s	0.9954237	0.9962113	0.001256317	0.9933204	0.9964282
IM	nu1	0.2011714	0.2024132	0.002959643	0.194648	0.2036326
IM	nu2	0.170857	0.1730788	0.003448356	0.1631608	0.1732605
IM	T	2.684718	2.708651	0.05438259	2.567366	2.7292
IM	m12	0.001991035	0.001987575	1.378445e-05	0.001982278	0.002030267
IM	m21	1.016173e-07	1.016174e-07	2.897831e-13	1.016164e-07	1.016174e-07
SC	s	0.5	0.5	0	0.5	0.5
SC	nu1	4.305176	4.364044	0.1667719	3.884413	4.462603
SC	nu2	2.751704	2.791208	0.1068174	2.462489	2.855788
SC	Tsc	23.00525	23.21914	0.7427038	21.22736	23.54158
SC	Tsec	45.77476	46.5195	2.277426	40.08036	47.8045
SC	m12	8.176032e-05	7.951154e-05	4.88559e-06	7.765126e-05	9.480069e-05
SC	m21	0.0001181323	0.0001149497	7.076624e-06	0.0001108991	0.0001343337
AM	s	0.4935193	0.4935193	1.665335e-16	0.4935193	0.4935193
AM	nu1	0.06486261	0.06486261	1.387779e-17	0.06486261	0.06486261
AM	nu2	0.04710543	0.04710543	6.938894e-18	0.04710543	0.04710543
AM	Tanc	0.006160456	0.006160456	0	0.006160456	0.006160456
AM	Tam	0.3191466	0.3191466	0	0.3191466	0.3191466
AM	m12	496.802	496.802	1.136868e-13	496.802	496.802
AM	m21	4.071844e-09	4.071844e-09	1.654361e-24	4.071844e-09	4.071844e-09
