## Supplemental Table S3 for "Genomic Footprints of Bottlenecks, Isolation, and Inbreeding: A Case Study of Two Vulture Cohorts in India"

Table S3: List of samples selected based on yield and quality of genomic DNA extraction. The quantitative readings provided here were recorded from a Nanodrop spectrophotometer. (Abbreviations: BKN - Bikaner; HYD - Hyderabad)	Unnamed: 1	Unnamed: 2	Unnamed: 3	Unnamed: 4	Unnamed: 5
Sample ID	Location	Extraction Date	Conc. (ng/ µl)	OD 260/280	OD 260/230
BKN_05	BKN	2025-04-04 00:00:00	83.14	1.86	1.65
BKN_24	BKN	2025-04-04 00:00:00	41.49	1.54	1.17
BKN_25	BKN	14/04/25	31.93	1.4	1.24
BKN_30	BKN	2025-04-04 00:00:00	43.85	1.53	1.34
BKN_35	BKN	14/04/25	36.13	1.9	1.72
BKN_37	BKN	14/04/25	43.19	1.52	1.22
BKN_54	BKN	14/04/25	57.41	1.7	1.67
BKN_56	BKN	14/04/25	43.92	1.38	1.24
HYD_C05	HYD	2025-01-04 00:00:00	77.4	1.73	1.36
HYD_C7	HYD	2025-01-04 00:00:00	44.8	1.75	1.46
HYD_C8	HYD	2025-01-04 00:00:00	74	1.79	1.75
HYD_C10	HYD	2025-01-04 00:00:00	54.1	1.71	1.27
HYD_C14b	HYD	2025-01-04 00:00:00	37.8	1.68	1.1
HYD_C19	HYD	2025-01-04 00:00:00	51.8	1.8	1.83
HYD_04	HYD	14/04/25	30.37	1.92	1.4
HYD_11	HYD	14/04/25	32.1	2	1.5
HYD_13	HYD	2025-01-04 00:00:00	71.7	1.88	1.89
