## Supplemental Table S6 for "Genomic Footprints of Bottlenecks, Isolation, and Inbreeding: A Case Study of Two Vulture Cohorts in India"

Table S6: Raw Data Quantification and Genotyping QC	Unnamed: 1	Unnamed: 2	Unnamed: 3	Unnamed: 4	Unnamed: 5	Unnamed: 6	Unnamed: 7	Unnamed: 8
Sample	Raw Base(bp)	Clean Base(bp)	Effective Rate(%)	Error Rate(%)	Q20(%)	Q30(%)	GC Content(%)	Data in MB
BKN_35	55,24,79,328	55,22,91,674	99.97	0.03	96.51	90.89	40.21	552.4793
BKN_37	60,93,40,032	60,91,63,394	99.97	0.03	96.18	90.02	41.16	609.34
BKN_54	66,44,46,816	66,42,30,244	99.97	0.03	96.37	90.52	40.67	664.4468
BKN_56	78,46,45,344	78,44,07,314	99.97	0.03	96.2	90.05	41.13	784.6453
BKN_05	53,87,27,328	53,85,44,684	99.97	0.03	96.56	91.15	39.69	538.7273
BKN_24	39,37,27,968	39,35,32,496	99.95	0.03	96.56	91.14	40.67	393.728
BKN_25	42,41,15,136	42,39,65,634	99.96	0.03	96.9	91.88	40.45	424.1151
BKN_30	65,51,66,304	65,49,43,560	99.97	0.03	96.4	90.67	40.7	655.1663
HYD_11	57,02,78,880	57,00,89,762	99.97	0.03	96.88	91.84	40.83	570.2789
HYD_13	63,92,03,616	63,89,92,544	99.97	0.03	97.04	92.28	40.88	639.2036
HYD_C05	71,39,23,200	71,35,95,200	99.95	0.03	97.27	92.81	40.42	713.9232
HYD_C10	49,54,26,528	49,52,55,646	99.97	0.03	96.14	89.98	40.93	495.4265
HYD_C14b	59,13,23,616	59,11,22,240	99.97	0.03	96.78	91.63	40.67	591.3236
HYD_C19	65,53,56,960	65,51,59,646	99.97	0.03	96.66	91.31	40.93	655.357
HYD_C7	57,14,69,760	57,12,65,814	99.96	0.03	96.8	91.72	40.33	571.4698
