## Supplemental Table S7 for "Genomic Footprints of Bottlenecks, Isolation, and Inbreeding: A Case Study of Two Vulture Cohorts in India"

Table S7: ROH results breakdown: The table summarizes per-sample ROH tract statistics for intermediate (1000-2000 kb), old (2000-5000 kb), and ancient (>5000 kb) size categories.	Unnamed: 1	Unnamed: 2	Unnamed: 3	Unnamed: 4	Unnamed: 5	Unnamed: 6
Population	Individual	ROH_Size_Category	Category_KB	Segments_in_Category	Total_ROH_KB	Order
BKN	BKN_56	1000-2000 kb (Intermediate)	324749.441	245	570308.764	1
BKN		2000-5000 kb (Old)	204067.92	74	570308.764	1
BKN		>5000 kb (Ancient)	41491.403	5	570308.764	1
BKN	BKN_54	1000-2000 kb (Intermediate)	321784.374	236	554123.057	2
BKN		2000-5000 kb (Old)	199567.249	71	554123.057	2
BKN		>5000 kb (Ancient)	32771.434	5	554123.057	2
BKN	BKN_05	1000-2000 kb (Intermediate)	342525.539	253	550610.172	3
BKN		2000-5000 kb (Old)	176780.875	62	550610.172	3
BKN		>5000 kb (Ancient)	31303.758	4	550610.172	3
BKN	BKN_37	1000-2000 kb (Intermediate)	300373.383	216	504109.681	4
BKN		2000-5000 kb (Old)	156040.094	61	504109.681	4
BKN		>5000 kb (Ancient)	47696.204	7	504109.681	4
BKN	BKN_30	1000-2000 kb (Intermediate)	323890.658	237	499861.326	5
BKN		2000-5000 kb (Old)	129265.585	49	499861.326	5
BKN		>5000 kb (Ancient)	46705.083	7	499861.326	5
BKN	BKN_25	1000-2000 kb (Intermediate)	296678.865	214	448819.265	6
BKN		2000-5000 kb (Old)	107919.122	41	448819.265	6
BKN		>5000 kb (Ancient)	44221.278	6	448819.265	6
BKN_o	BKN_o_UV_01	1000-2000 kb (Intermediate)	331967.135	243	571167.345	1
BKN_o		2000-5000 kb (Old)	184810.646	67	571167.345	1
BKN_o		>5000 kb (Ancient)	54389.564	6	571167.345	1
HYD	HYD_07_13	1000-2000 kb (Intermediate)	306900.67	229	514606.061	1
HYD		2000-5000 kb (Old)	178094.38	66	514606.061	1
HYD		>5000 kb (Ancient)	29611.011	3	514606.061	1
HYD	HYD_05_10	1000-2000 kb (Intermediate)	321438.254	232	513496.487	2
HYD		2000-5000 kb (Old)	160846.042	64	513496.487	2
HYD		>5000 kb (Ancient)	31212.191	4	513496.487	2
HYD	HYD_C19	1000-2000 kb (Intermediate)	308967.294	228	478926.565	3
HYD		2000-5000 kb (Old)	150202.335	58	478926.565	3
HYD		>5000 kb (Ancient)	19756.936	2	478926.565	3
HYD	HYD_11	1000-2000 kb (Intermediate)	321894.722	235	477347.569	4
HYD		2000-5000 kb (Old)	128356.871	48	477347.569	4
HYD		>5000 kb (Ancient)	27095.976	4	477347.569	4
HYD	HYD_C14b	1000-2000 kb (Intermediate)	311877.216	230	464276.267	5
HYD		2000-5000 kb (Old)	139252.984	52	464276.267	5
HYD		>5000 kb (Ancient)	13146.067	2	464276.267	5
