## Supplemental Table S8 for "Genomic Footprints of Bottlenecks, Isolation, and Inbreeding: A Case Study of Two Vulture Cohorts in India"

Table S8: ADMIXTURE run results for both the stringent and relaxed LD-pruned SNP sets for K values ranging from 2-6	Unnamed: 1	Unnamed: 2	Unnamed: 3	Unnamed: 4	Unnamed: 5	Unnamed: 6	Unnamed: 7	Unnamed: 8
prefix	K	rep	q_present	q_rows	q_cols	cv	seed	n_variants
pruned_relaxed	2	1	True	12	2	0.76014	13546	9241
pruned_relaxed	2	2	True	12	2	0.75777	13547	9241
pruned_relaxed	2	3	True	12	2	0.76177	13548	9241
pruned_relaxed	2	4	True	12	2	0.75586	13549	9241
pruned_relaxed	2	5	True	12	2	0.76243	13550	9241
pruned_relaxed	3	1	True	12	3	0.94388	13646	9241
pruned_relaxed	3	2	True	12	3	0.6177	13647	9241
pruned_relaxed	3	3	True	12	3	0.74185	13648	9241
pruned_relaxed	3	4	True	12	3	1.0768	13649	9241
pruned_relaxed	3	5	True	12	3	0.70182	13650	9241
pruned_relaxed	4	1	True	12	4	1.11336	13746	9241
pruned_relaxed	4	2	True	12	4	0.70165	13747	9241
pruned_relaxed	4	3	True	12	4	1.22382	13748	9241
pruned_relaxed	4	4	True	12	4	0.6915	13749	9241
pruned_relaxed	4	5	True	12	4	0.67858	13750	9241
pruned_relaxed	5	1	True	12	5	1.15275	13846	9241
pruned_relaxed	5	2	True	12	5	0.914	13847	9241
pruned_relaxed	5	3	True	12	5	1.07547	13848	9241
pruned_relaxed	5	4	True	12	5	1.27259	13849	9241
pruned_relaxed	5	5	True	12	5	0.94586	13850	9241
pruned_relaxed	6	1	True	12	6	1.30762	13946	9241
pruned_relaxed	6	2	True	12	6	1.40316	13947	9241
pruned_relaxed	6	3	True	12	6	1.19733	13948	9241
pruned_relaxed	6	4	True	12	6	1.36419	13949	9241
pruned_relaxed	6	5	True	12	6	1.61978	13950	9241
pruned_stringent	2	1	True	12	2	0.81206	13546	4042
pruned_stringent	2	2	True	12	2	0.81942	13547	4042
pruned_stringent	2	3	True	12	2	0.82353	13548	4042
pruned_stringent	2	4	True	12	2	0.81138	13549	4042
pruned_stringent	2	5	True	12	2	0.80698	13550	4042
pruned_stringent	3	1	True	12	3	1.06556	13646	4042
pruned_stringent	3	2	True	12	3	0.66821	13647	4042
pruned_stringent	3	3	True	12	3	0.68508	13648	4042
pruned_stringent	3	4	True	12	3	0.63541	13649	4042
pruned_stringent	3	5	True	12	3	0.58008	13650	4042
pruned_stringent	4	1	True	12	4	1.22859	13746	4042
pruned_stringent	4	2	True	12	4	0.69778	13747	4042
pruned_stringent	4	3	True	12	4	0.72363	13748	4042
pruned_stringent	4	4	True	12	4	1.16509	13749	4042
pruned_stringent	4	5	True	12	4	1.26729	13750	4042
pruned_stringent	5	1	True	12	5	0.80771	13846	4042
pruned_stringent	5	2	True	12	5	0.9047	13847	4042
pruned_stringent	5	3	True	12	5	1.56737	13848	4042
pruned_stringent	5	4	True	12	5	1.49547	13849	4042
pruned_stringent	5	5	True	12	5	0.86531	13850	4042
pruned_stringent	6	1	True	12	6	1.38138	13946	4042
pruned_stringent	6	2	True	12	6	0.91937	13947	4042
pruned_stringent	6	3	True	12	6	1.16867	13948	4042
pruned_stringent	6	4	True	12	6	1.08034	13949	4042
pruned_stringent	6	5	True	12	6	0.51573	13950	4042
