## Supplemental Table S9 for "Genomic Footprints of Bottlenecks, Isolation, and Inbreeding: A Case Study of Two Vulture Cohorts in India"

Table S9: SNP-eff based polarized mutation load quantification results showing bootstrap summary	Unnamed: 1	Unnamed: 2	Unnamed: 3	Unnamed: 4	Unnamed: 5	Unnamed: 6	Unnamed: 7	Unnamed: 8	Unnamed: 9	Unnamed: 10	Unnamed: 11	Unnamed: 12	Unnamed: 13	Unnamed: 14	Unnamed: 15	Unnamed: 16	Unnamed: 17	Unnamed: 18	Unnamed: 19	Unnamed: 20	Unnamed: 21	Unnamed: 22	Unnamed: 23
sample	location	callable_bp	total_nonref	total_hom	total_nonref_perMb	total_hom_perMb	total_het	hom_HIGH	hom_MODERATE	hom_LOW	hom_MODIFIER	total_nonref_ci2.5	total_nonref_ci97.5	total_nonref_perMb_ci2.5	total_nonref_perMb_ci97.5	HIGH_hom_ci2.5	HIGH_hom_ci97.5	MODERATE_hom_ci2.5	MODERATE_hom_ci97.5	LOW_hom_ci2.5	LOW_hom_ci97.5	MODIFIER_hom_ci2.5	MODIFIER_hom_ci97.5
BKN_05	BKN	24051227	75962	37243	3158.34198396614	1548.4864867809	38719	9	268	682	36284	75506	76407	3139.42299076883	3176.84727685619	4	15	235	300	631	731	36055	36514
BKN_25	BKN	24537808	76238	37330	3106.96049133647	1521.32578427543	38908	9	269	684	36368	75773	76691	3088.04987796791	3125.42689224726	4	15	236	301	633	733	36138	36600
BKN_37	BKN	31120608	76184	37357	2448.02415171323	1200.39428535586	38827	9	267	688	36393	75728	76621	2433.40120475795	2462.06709714669	4	15	234	300	637	737	36155	36621
BKN_54	BKN	31174276	76228	37407	2445.22118172047	1199.9316359424	38821	9	267	689	36442	75767	76673	2430.46382215901	2459.49657339275	4	15	235	299	638	738	36209	36670
BKN_30	BKN	32210991	76318	37402	2369.31549234235	1161.15645122499	38916	9	264	687	36442	75866	76758	2355.31173194889	2382.97620212927	4	15	232	296	636	735	36208	36677
BKN_56	BKN	34949945	76297	37455	2183.03633954217	1071.67550621324	38842	9	268	683	36495	75851	76748	2170.30312923239	2195.94122394184	4	15	235	300	632	732	36260	36723
HYD_11	HYD	31218378	74511	36476	2386.76717925576	1168.41432312723	38035	10	266	676	35524	74061	74951	2372.38382468173	2400.86384372692	4	17	233	298	628	724	35299	35753
HYD_C14b	HYD	31442172	74710	36561	2376.10811365067	1162.80134845646	38149	10	264	683	35604	74267	75143	2362.04976551874	2389.8802220152	4	17	231	295	634	732	35381	35839
HYD_C19	HYD	33097856	74634	36549	2254.94968616698	1104.27092316795	38085	10	268	677	35594	74186	75069	2241.44201364584	2268.09555277538	4	17	235	299	629	726	35371	35833
HYD_07_13	HYD	43822127	74577	36529	1701.81150723241	833.574326504051	38048	10	264	680	35575	74135	75014	1691.72527841928	1711.78477941064	4	17	232	296	632	729	35349	35806
HYD_05_10	HYD	44874809	74608	36577	1662.58089254486	815.089820215168	38031	10	267	682	35618	74167	75059	1652.7736084626	1672.63107459689	4	17	235	299	634	731	35395	35855
