## Supplemental Table S1 for "Genomic Footprints of Bottlenecks, Isolation, and Inbreeding: A Case Study of Two Vulture Cohorts in India"

Table S1: Vulture species found in India, where two-letter codes denote the IUCN conservation status of the species: CR: Critically Endangered; EN: Endangered; NT: Not Threatened; LC: Least Concerned (LC) species. Long-term LCI and UCI stand for lower and upper limit of 95% confidence interval of modelled approximation of the change in abundance of the species in 2022-23 relative to pre-2000 valu…	Unnamed: 1	Unnamed: 2	Unnamed: 3	Unnamed: 4	Unnamed: 5
Common Name	Scientific Name	Subfamily	Distribution and Habitat Specialization	Conservation Status (IUCN)	Long-term LCI and UCI
Indian Vulture	Gyps indicus	Aegypiinae	Native to the Indian subcontinent; Forest and Plantation	CR	-96.2 and -94.8
Slender-billed Vulture	Gyps tenuirostris	Aegypiinae	Primarily found in fragmented pockets in India (Gangetic Plain, Northeast), Southeast Asia; Open Habitat	CR	Data not available
Red-headed Vulture	Sarcogyps calvus	Aegypiinae	Indian subcontinent and Southeast Asia; Forest	CR	-92.5 and -88.5
White-rumped Vulture	Gyps bengalensis	Aegypiinae	Native to the Indian subcontinent, preferring plains near human habitation	CR	-97.8 and -97.1
(HYD)
Egyptian Vulture	Neophron percnopterus	Gypaetinae	Has a broad distribution across the Southern Palearctic, North Africa, and the Indian subcontinent; Open Habitat	EN	-82.5 and -77.5
(BKN)
Bearded Vulture	Gypaetus barbatus	Gypaetinae	Major mountain ranges in Eurasia and Africa; Non-specialized	NT	-80.5 and -69.4
Eurasian Griffon Vulture	Gyps fulvus	Aegypiinae	Has a vast range across Southern Eurasia and North Africa; Open Habitat	LC	-86.3 and -78.7
(BKN)
Himalayan Griffon Vulture	Gyps himalayensis	Aegypiinae	Primarily inhabits the high mountains of Central and South Asia, often migrating to lower altitudes in winter; Non-specialized	NT	-52.6 and -32.6
Cinereous Vulture	Aegypius monachus	Aegypiinae	Has a wide but fragmented distribution across Southern Europe and Asia, Favouring mountainous, dry, semi-open habitats	LC	-81.5 and -68.5
