## Supplemental Table S2 for "Genomic Footprints of Bottlenecks, Isolation, and Inbreeding: A Case Study of Two Vulture Cohorts in India"

Table S2: General DNA extraction workflow summary. Note that the summary is only shown for clot-based extraction.	Unnamed: 1	Unnamed: 2	Unnamed: 3	Unnamed: 4	Unnamed: 5	Unnamed: 6
Location	Species	Feathers Collected	DNA Extracted From	Samples passing QC	Sent for Genotyping	Samples Rejected
Jorbeer, Rajasthan (BKN)	Likely Neophron percnopterus	43	24	5	4	0
	Likely Gyps fulvus	26	13	9	4	0
NZP, Hyderabad (HYD)	Gyps bengalensis	37	33	11	11	1
