## Supplemental Table S4 for "Genomic Footprints of Bottlenecks, Isolation, and Inbreeding: A Case Study of Two Vulture Cohorts in India"

Table S4: Results of the BLAST search performed to identify aligning regions of the RAG cDNA sequence in different species.	Unnamed: 1	Unnamed: 2	Unnamed: 3	Unnamed: 4	Unnamed: 5	Unnamed: 6	Unnamed: 7	Unnamed: 8	Unnamed: 9	Unnamed: 10
Query ID	Subject ID	Species	% Identity	Alignment length	Mismatches	Gaps	Query Start	Query End	E-value	Bit Score
RAG1-201	NC_052536.1	Gallus gallus	100	3126	0	0	1	3126	0	5773
RAG1-201	CM099179.1	Pavo cristatus	97.571	3129	73	2	1	3126	0	5354
RAG1-201	JMFT01125012.1	Cathartes aura	90.86	3129	265	5	1	3126	0	4174
RAG1-201	JANUXQ010000034.1	Aegypius monachus	90.316	3129	282	4	1	3126	0	4080
RAG1-201	JBJGJM010177978.1	Neophron percnopterus	90.035	3121	290	5	9	3126	0	4021
RAG1-201	CM051539.1	Gypaetus barbatus	90.035	3121	290	4	9	3126	0	4021
RAG1-201	NC_087479.1	Passer domesticus	87.508	3146	350	18	1	3126	0	3592
