## Supplemental Table S5 for "Genomic Footprints of Bottlenecks, Isolation, and Inbreeding: A Case Study of Two Vulture Cohorts in India"

Table S5: RAG201-based primer pairs used for gDNA validation.	Unnamed: 1	Unnamed: 2	Unnamed: 3
Primer Pair	Forward Primer	Reverse Primer	PCR Product Size
RAG01	AAAAGCTGTCACTGGGAGGC	ACTACCACAGTGAAGGGACC	322 bps
RAG02	GCTGTCACTGGGAGGCAG	CGAAATCTCTTTGCAATTGTGTC	210 bps
