## Supplemental Table S10 for "Genomic Footprints of Bottlenecks, Isolation, and Inbreeding: A Case Study of Two Vulture Cohorts in India"

Table S10: Group-wise mutation load estimation summary	Unnamed: 1	Unnamed: 2	Unnamed: 3	Unnamed: 4	Unnamed: 5	Unnamed: 6	Unnamed: 7	Unnamed: 8	Unnamed: 9	Unnamed: 10
location	n_samples	mean_mutation_load	sd_mutation_load	median_mutation_load	mean_homozygous	sd_homozygous	median_homozygous	mean_heterozygous	sd_heterozygous	median_heterozygous
BKN	6	2618.48327343681	410.080991932047	2446.62266671685	37365.6666666667	74.0315248165717	37379.5	38838.8333333333	71.507808431434	38834.5
HYD	5	2076.44347577014	363.866566523945	2254.94968616698	36538.4	39.0358809302416	36549	38069.6	49.2321033473078	38048
