## Supplemental Table S11 for "Genomic Footprints of Bottlenecks, Isolation, and Inbreeding: A Case Study of Two Vulture Cohorts in India"

Table S11: Model performance assessed taking into account the log-likelihood for each run the and number of parameters (required to compute AIC).	Unnamed: 1	Unnamed: 2	Unnamed: 3	Unnamed: 4
model	Log-likelihood	AIC	deltaAIC	AkaikeWeight
SC	-263048.1413	526110.2827	44883.9	0
SI	-264649.3706	529306.7412	48080.3	0
AM	-240606.1997	481226.3993	0	1
IM	-261782.1638	523576.3277	42349.9	0
